# Spatial atlas highlights contribution of *C. difficile* in early-stage colorectal cancer

**DOI:** 10.64898/2026.06.18.733268

**Authors:** Nicholas O. Markham, Julia L. Drewes, Emily H. Green, William E. Ball, Hannah M. Lunnemann, Alan J. Simmons, Harsimran Kaur, Jessica Queen, Abby L. Geis, Maryam Pourmaleki, Bryan R. Helm, Erik Storrs, Marisol Ramirez-Solano, Xiang Li, Zhicheng Ma, Frank Revetta, Annika Windon, M. Kay Washington, Jane W. Wanyiri, Thevambiga Iyadorai, April C. Roslani, Jamuna Vadivelu, Jonathan Coggin, Leslie M. Meenderink, D. Borden Lacy, Christina Curtis, Siyuan Ma, Li Ding, Qi Liu, Martha J. Shrubsole, Ken S. Lau, Cynthia L. Sears, Robert J. Coffey

**Affiliations:** Department of Veterans Affairs, Tennessee Valley Healthcare System, Nashville, TN; Epithelial Biology Center, VUMC, Nashville, TN; Vanderbilt-Ingram Cancer Center, VUMC, Nashville, TN; Department of Medicine, Division of Gastroenterology, Hepatology, and Nutrition, VUMC, Nashville, TN; Department of Pathology, Microbiology, and Immunology, VUMC, Nashville, TN; Vanderbilt Institute for Infection, Inflammation, and Immunology, VUMC, Nashville, TN; Division of Infectious Diseases, Department of Medicine, Johns Hopkins University School of Medicine, Baltimore, MD; Department of Oncology, Johns Hopkins University School of Medicine, Baltimore, MD; Department of Cell and Developmental Biology, Vanderbilt University, Nashville, TN; Chemical and Physical Biology Program, Vanderbilt University, Nashville, TN; Stanford Cancer Institute, Stanford University School of Medicine, Stanford, CA; Department of Biostatistics, VUMC, Nashville, TN; Department of Medicine, Washington University in St. Louis, St. Louis, MO; McDonnell Genome Institute, Washington University in St. Louis, St. Louis, MO; Department of Medicine, Division of Oncology, Stanford University School of Medicine, Stanford, CA; Weill Cornell Medical College and New York Presbyterian Hospital, New York City, NY; Department of Molecular Microbiology and Immunology, Bloomberg School of Public Health, Johns Hopkins University, Baltimore, MD; Faculty of Medicine, Universiti Malaya, Kuala Lumpur, Malaysia; Chan Zuckerberg Biohub, San Francisco, CA; Siteman Cancer Center, Washington University in St. Louis, St. Louis, MO; Department of Genetics, Washington University in St Louis, St Louis, MO; Department of Medicine, Division of Epidemiology, VUMC, Nashville, TN; Center for Computational Systems Biology, Vanderbilt University, Nashville TN; Department of Surgery, Vanderbilt University Medical Center, Nashville TN

**Keywords:** Colorectal cancer, microbiome, spatial transcriptomics, *C*. *difficile*

## Abstract

**Background and Aims:** Intratumoral heterogeneity with respect to both host and microbial components has emerged as an important contributor to colorectal cancer (CRC) biology. Although the overall taxonomy and abundance of the CRC tumor microbiome have become well characterized, much less is known about bacterial niches within the tumor microenvironment (TME). *Escherichia coli* and *Fusobacterium nucleatum* are highly prevalent and abundant species linked to CRC. Less abundant organisms, like *Clostridioides difficile* and *Enterocloster aldenensis*, are emerging as potentially important CRC-associated bacteria. Additionally, many studies are confounded by preoperative oral antibiotics or the inclusion of late-stage cancers, both of which may alter the gut microbiome. To better understand the spatial relationships between bacteria and CRC, we generated a molecular atlas based on surgically resected tissue specimens collected from a unique cohort of early-stage CRC patients in whom oral antibiotics were not administered preoperatively.

**Methods:** From 20 CRC specimens, we performed matched histopathological analysis, fluorescence *in situ* hybridization (FISH), whole exome sequencing (WES), 16S rRNA amplicon bacterial DNA sequencing, codetection by indexing (CODEX) multiplex immunofluorescence, and spatial transcriptomics of 756 regions among the specimens. We used 16S rRNA amplicon sequencing data to design and experimentally validate custom bacterial probes that were applied to the spatial transcriptomics. Human colonic organoids were used to validate the relationship between *Clostridioides difficile* toxin B (TcdB) and an E-twenty-six family transcription factor, ELF3.

**Results:** We identified eight intratumoral bacterial niches consisting of a variety of bacterial species, and each niche was associated with unique tumor features. We further defined tumor gene expression patterns correlating with individual bacterial species and show that *C. difficile* has a disproportionate impact on the tumor transcriptome given its relatively low abundance. Specifically, TcdB induces nuclear localization of ELF3, increased cytosolic β-catenin protein, and upregulated WNT signaling.

**Conclusion:** Our study integrates multi-omics to identify bacterial species with biological and spatial relevance in CRC regardless of abundance. These findings will enable further studies to define diagnostic and therapeutic targets for bacteria-associated CRC.
