## Supplementary Table 1 for "Spatial atlas highlights contribution of *C. difficile* in early-stage colorectal cancer"

### Sheet: Patient Metadata
CHTN.PERSON.ID	STUDYID	STUDYID.htan	SPECID	SPECID.htan	Tumour	Age	Sex	Ethnicity	Stage	Site	Location	Biofilm Status	BMI	BMI category	Smoker	Alcohol	Differentiation	Mucinous
Malay.S003	MAP.999999003	HTA11_999999003	Malay.S003	HTA11_999999003_1	S003	68	Female	Malay	Stage 2	Cecum	Right	Yes	19.6	Normal	No	No	Well	n/a
Malay.S012	MAP.999999012	HTA11_999999012	Malay.S012	HTA11_999999012_1	S012	77	Male	Indian	Stage 2	Rectosigmoid	Left	No	27.2	Overweight	No	No	Moderately	n/a
Malay.S026	MAP.999999026	HTA11_999999026	Malay.S026	HTA11_999999026_1	S026	78	Female	Chinese	Stage 2	Sigmoid	Left	No	28.1	Overweight	No	No	Moderately	n/a
Malay.S040	MAP.999999040	HTA11_999999040	Malay.S040	HTA11_999999040_1	S040	84	Female	Chinese	Stage 1	Sigmoid	Left	Yes	16.6	Underweight	No	No	Moderately	n/a
Malay.S043	MAP.999999043	HTA11_999999043	Malay.S043	HTA11_999999043_1	S043	52	Female	Malay	Stage 2	Sigmoid	Left	No	21.1	Normal	No	No	Moderately	n/a
Malay.S053	MAP.999999053	HTA11_999999053	Malay.S053	HTA11_999999053_1	S053	53	Male	Chinese	Stage 1	Rectum	Left	No	32.7	Overweight	No	No	Moderately	n/a
Malay.S058	MAP.999999058	HTA11_999999058	Malay.S058	HTA11_999999058_1	S058	67	Female	Chinese	Stage 2	Sigmoid	Left	No	19.3	Normal	No	No	Moderately	n/a
Malay.S060	MAP.999999060	HTA11_999999060	Malay.S060	HTA11_999999060_1	S060	71	Male	Chinese	Stage 2	Hepatic_Flexure	Right	Yes	18.2	Underweight	Yes	Yes	Moderately	n/a
Malay.S062	MAP.999999062	HTA11_999999062	Malay.S062	HTA11_999999062_1	S062	68	Male	Chinese	Stage 1	Sigmoid	Left	No	30	Obese	No	No	Moderately	n/a
Malay.S074	MAP.999999074	HTA11_999999074	Malay.S074	HTA11_999999074_1	S074	58	Female	Chinese	Stage 1	Rectum	Left	Yes	28.5	Overweight	No	No	Moderately	n/a
Malay.S078	MAP.999999078	HTA11_999999078	Malay.S078	HTA11_999999078_1	S078	74	Male	Chinese	Stage 2	Splenic_Flexure	Left	Yes	20.7	Normal	No	No	Moderately	n/a
Malay.S091	MAP.999999091	HTA11_999999091	Malay.S091	HTA11_999999091_1	S091	70	Male	Malay	Stage 1	Cecum	Right	Yes	24.9	Normal	Yes	No	Well	n/a
Malay.S094	MAP.999999094	HTA11_999999094	Malay.S094	HTA11_999999094_1	S094	55	Female	Indian	Stage 2	Ascending	Right	Yes	36.5	Obese	No	No	Moderately	n/a
Malay.S096	MAP.999999096	HTA11_999999096	Malay.S096	HTA11_999999096_1	S096	65	Male	Chinese	Stage 1	Rectum	Left	Yes	27.3	Overweight	Yes	Yes	Moderately	n/a
Malay.S099	MAP.999999099	HTA11_999999099	Malay.S099	HTA11_999999099_1	S099	63	Female	Malay	Stage 1	Cecum	Right	Yes	30.4	Obese	No	No	Moderately	n/a
Malay.S100	MAP.999999100	HTA11_999999100	Malay.S100	HTA11_999999100_1	S100	68	Female	Chinese	Stage 2	Transverse	Left	Yes	20.7	Normal	No	Yes	Moderately	n/a
Malay.S106	MAP.999999106	HTA11_999999106	Malay.S106	HTA11_999999106_1	S106	63	Male	Chinese	Stage 2	Sigmoid	Left	Yes	16.2	Underweight	No	No	Moderately	n/a
Malay.S109	MAP.999999109	HTA11_999999109	Malay.S109	HTA11_999999109_1	S109	66	Female	Indian	Stage 2	Splenic_Flexure	Left	Yes	40.9	Obese	No	No	Well	n/a
Malay.S118	MAP.999999118	HTA11_999999118	Malay.S118	HTA11_999999118_1	S118	67	Male	Chinese	Stage 1	Hepatic_Flexure	Right	Yes	23.6	Normal	No	Yes	Moderately	n/a
Malay.S125	MAP.999999125	HTA11_999999125	Malay.S125	HTA11_999999125_1	S125	78	Female	Chinese	Stage 2	Cecum	Right	Yes	17.1	Underweight	No	No	n/a	Mucinous
