## Supplementary Table 2 for "Spatial atlas highlights contribution of *C. difficile* in early-stage colorectal cancer"

### Sheet: Sequences and Pools
Probe	Pool	Note	Display Name	Tile #	Accession	Position	Target Sequence	Probe ID	Additional bacterial in-project hits	Additional bacterial screen species hits
B_coccoides_01	3	failed	B_coccoides	1	B_coccoides_16S.1	606-640	CCCAGGACTGCATTGGAAACTGTTGTTCTAGAGTG	18225		Blautia producta(100%), Blautia hansenii(97%)
B_coccoides_02	3	failed	B_coccoides	2	B_coccoides_16S.1	967-1001	CAAGTCTTGACATCCCTCTGACCGTCCCGTAACGG	25650	probe also targets E_aldenensis_16S @ 89%;	Blautia producta(100%), Blautia obeum(86%)
B_coccoides_03	3	failed	B_coccoides	3	B_coccoides_16S.1	1227-1261	GTAAACAAAGGGAAGCGAGACAGCGATGTTGAGCG	28472		Blautia producta(100%)
B_fragilis_01	1	success	B_fragilis	1	B_fragilis_16S.1	67-101	GGGCATCAGGAAGAAAGCTTGCTTTCTTTGCTGGC	1181
B_fragilis_02	1	success	B_fragilis	2	B_fragilis_16S.1	985-1019	GCTTAAATTGCAGTGGAATGATGTGGAAACATGTC	11609
B_fragilis_03	1	success	B_fragilis	3	B_fragilis_16S.1	1253-1287	AGCTAGCGGGTGACCGTATGCTAATCCCAAAATCC	15474
B_theta_01	2	okay	B_theta	1	B_thetaiotaomicron_16S.1	68-102	GGCAGCATTTCAGTTTGCTTGCAAACTGGAGATGG	13101		Bacteroides faecis(97%), Bacteroides xylanisolvens(92%)
B_theta_02	3	failed	B_theta	2	B_thetaiotaomicron_16S.1	178-212	TACCCGATGGTATAATCAGACCGCATGGTCTTGTT	13934		Bacteroides faecis(94%)
B_theta_03	3	failed	B_theta	3	B_thetaiotaomicron_16S.1	1000-1034	TTGAATATATTGGAAACAGTATAGCCGTAAGGCAA	26946		Bacteroides faecis(96%), Bacteroides timonensis(92%)
B_vulgatus_01	1	success	B_vulgatus	1	P_vulgatus_16S.1	175-209	ATACAAGATGGCATCATGAGTCCGCATGTTCACAT	1768
B_vulgatus_02	1	success	B_vulgatus	2	P_vulgatus_16S.1	986-1020	GCTTAAATTGCAGATGAATTACGGTGAAAGCCGTA	12156		Phocaeicola coprocola(87%)
B_vulgatus_03	3	failed	B_vulgatus	3	P_vulgatus_16S.1	1120-1154	TACTAACAGGTTCCGCTGAGGACTCTGACAAGACT	14018	probe also targets P_dorei_16S @ 94%;	Phocaeicola dorei(91%), Dysgonomonas gadei(89%)
C_aldenense_01	3	failed	C_aldenense	1	E_aldenensis_16S.1	891-925	CCCTGACCGGCACGTAACGGTGCCCTTCCTTCGGG	30924
C_aldenense_02	1	success	C_aldenense	2	E_aldenensis_16S.1	1004-1038	CCTTATCCTTAGTAGCCAGCACGTCGTGGTGGGCA	31636	probe also targets B_coccoides_16S @ 94%;	Blautia producta(92%)
C_aldenense_03	1	success	C_aldenense	3	E_aldenensis_16S.1	1146-1180	GGAGGCGACCCTGCGAAGGCAAGCAAATCCCAAAA	32406		Clostridium hylemonae(86%)
C_butyricum_01	3	failed	C_butyricum	1	C_butyricum_16S.1	139-173	GGAATAGCCTTTCGAAAGGAAGATTAATACCGCAT	10852
C_butyricum_02	1	success	C_butyricum	2	C_butyricum_16S.1	189-223	CATGGTACAGCAATTAAAGGAGTAATCCGCTATGA	11021
C_butyricum_03	1	success	C_butyricum	3	C_butyricum_16S.1	1202-1236	CGTGCTACAATGGTCGGTACAATGAGATGCAACCT	28150
C_difficile_01	1	success	C_difficile	1	C_difficile_16S.1	168-202	TATATTTGAGAGGCATCTCTTGAATATCAAAGGTG	23685
C_difficile_02	1	success	C_difficile	2	C_difficile_16S.1	936-970	GAACCTTACCTAAGCTTGACATCCCAATGACATCT	32209
C_difficile_03	2	okay	C_difficile	3	C_difficile_16S.1	1399-1433	GATTATCTAACCTTTTGGAAGAAGTCGTCGAAGGT	33894		Peptacetobacter hiranonis(92%)
C_innocuum_01	3	failed	C_innocuum	1	C_innocuum_16S.1	194-228	GCGCATGCTCAGTATATTAAAGCGCCCATCAAGGC	2098
C_innocuum_02	3	failed	C_innocuum	2	C_innocuum_16S.1	635-669	CATTGTAAGCTATGGAAACTGGTATGCTGGAGTGC	6569
C_innocuum_03	3	failed	C_innocuum	3	C_innocuum_16S.1	992-1026	GCCTTGACATGGAAACAAATACCCTAGAGATAGGG	13036
E_coli_01	1	success	E_coli	1	E_coli_16S.1	209-243	GGCCTCTTGCCATCGGATGTGCCCAGATGGGATTA	209		Serratia odorifera(100%), Escherichia fergusonii(100%), Citrobacter freundii(100%), Raoultella planticola(97%), Trabulsiella guamensis(94%), Klebsiella variicola(94%), Klebsiella pneumoniae(94%), Klebsiella aerogenes(94%), Cronobacter turicensis(94%), Cedecea davisae(94%)
E_coli_02	1	success	E_coli	2	E_coli_16S.1	442-476	GGGAGGAAGGGAGTAAAGTTAATACCTTTGCTCAT	741		Escherichia fergusonii(100%), Pseudomonas aeruginosa(89%)
E_coli_03	1	success	E_coli	3	E_coli_16S.1	625-659	GAACTGCATCTGATACTGGCAAGCTTGAGTCTCGT	1095	probe also targets M_morganii_16S @ 89%;	Escherichia fergusonii(100%), Raoultella planticola(97%), Cronobacter turicensis(95%), Serratia odorifera(92%), Cedecea davisae(89%)
E_faecalis_01	1	success	E_faecalis	1	E_faecalis_16S.1	80-114	CCGAGTGCTTGCACTCAATTGGAAAGAGGAGTGGC	5266
E_faecalis_02	1	success	E_faecalis	2	E_faecalis_16S.1	172-206	CAGGTGCTAATACCGCATAACAGTTTATGCCGCAT	5829
E_faecalis_03	1	success	E_faecalis	3	E_faecalis_16S.1	1262-1296	AAGTACAACGAGTCGCTAGACCGCGAGGTCATGCA	24469
E_ramosum_01	1	success	E_ramosum	1	T_ramosa_16S.1	201-235	GCCTCAAAGCACTGGTAGAGGATGGACTTATGGCG	4956
E_ramosum_02	1	success	E_ramosum	2	T_ramosa_16S.1	450-484	CGGCTACAGGAAATGGTAGCCGAGTGACGGTACTT	7730
E_ramosum_03	1	success	E_ramosum	3	T_ramosa_16S.1	637-671	CAGGCAGCTAGAGTGCAGGAGAGGATCGTGGAATT	10512
F_necrophorum_01	2	okay	F_necrophorum	1	F_necrophorum_16S.1	47-81	CTTAACACATGCAAGTCGACTCGAGTCTTCGGACT	3438
F_necrophorum_02	1	success	F_necrophorum	2	F_necrophorum_16S.1	108-142	TAAAGAACTTGCCTCTTAGACCGGGACAACATCTG	3694		Fusobacterium gonidiaformans(89%)
F_necrophorum_03	1	success	F_necrophorum	3	F_necrophorum_16S.1	166-200	TTATGGTTTTTTCGCATGGAGGAATCATGAAAGCT	3833		Fusobacterium gonidiaformans(88%)
F_nucle_perio_01	3	failed	F_nucle/perio	1	F_nucleatum_16S.1	147-181	AACATTTGGAAACGAATGCTAATACCTAATATTAT	22722	probe also targets F_periodonticum_16S @ 96%;	Fusobacterium vincentii(98%), Fusobacterium polymorphum(96%), Fusobacterium animalis(88%)
F_nucle_perio_02	1	success	F_nucle/perio	2	F_nucleatum_16S.1	447-481	GAAGAAAAAAATGACGGTACCAACAGAAGAAGTGA	26563	probe also targets F_periodonticum_16S @ 100%; F_varium_16S @ 86%;	Fusobacterium vincentii(100%), Fusobacterium polymorphum(100%), Fusobacterium animalis(100%)
F_nucle_perio_03	1	success	F_nucle/perio	3	F_nucleatum_16S.1	1123-1157	ACTCATGCGATACTGCCTACGATGAGTAGGAGGAA	32372	probe also targets F_periodonticum_16S @ 100%; F_necrophorum_16S @ 91%;	Fusobacterium vincentii(100%), Fusobacterium animalis(100%), Fusobacterium polymorphum(94%), Fusobacterium gonidiaformans(91%)
F_varium_01	1	success	F_varium	1	F_varium_16S.1	54-88	CATGCAAGTCTACTTGATCCTTCGGGTGAAGGTGG	22349
F_varium_02	1	success	F_varium	2	F_varium_16S.1	166-200	TTATGACTGAGTCGCATGATTTGGTTATGAAAGCT	23430
F_varium_03	1	success	F_varium	3	F_varium_16S.1	961-995	CCAAGAAGTTAACAGAGATGTTTTCGTGCCTCTTC	31783
G_morbillorum_01	2	okay	G_morbillorum	1	G_morbillorum_16S.1	208-242	TTAAAAGTTGGTTATGCTAACACTATGAGATGGCT	15905
G_morbillorum_02	1	success	G_morbillorum	2	G_morbillorum_16S.1	476-510	CTATACATGTAAGAGACGGTACCTAACCAGAAAGC	19842
G_morbillorum_03	2	okay	G_morbillorum	3	G_morbillorum_16S.1	825-859	ACGATGAGTGCTAAGTGTTGGTCTCATAAGAGATC	25755
M_morganii_01	2	okay	M_morganii	1	M_morganii_16S.1	166-200	TAGCTAATACCGCATAATGTCTTCGGACCAAAGCG	8456		Trabulsiella guamensis(95%), Cronobacter turicensis(95%), Erwinia tasmaniensis(92%), Tatumella ptyseos(89%), Serratia odorifera(87%)
M_morganii_02	1	success	M_morganii	2	M_morganii_16S.1	211-245	GGGCCTCGCGCCATCAGATGAACCCATATGGGATT	8645
M_morganii_03	1	success	M_morganii	3	M_morganii_16S.1	447-481	GAGGAAGGTGTCAAGGTTAATAACCTTGGCAATTG	12406
P_dorei_01	2	okay	P_dorei	1	P_dorei_16S.1	119-153	GTAACACGTATCCAACCTGCCGTCTACTCTTGGCC	458	probe also targets P_vulgatus_16S @ 97%;	Phocaeicola vulgatus(89%)
P_dorei_02	1	success	P_dorei	2	P_dorei_16S.1	175-209	ATCCAGGATGGCATCATGAGTTCACATGTCCGCAT	522
P_dorei_03	1	success	P_dorei	3	P_dorei_16S.1	1011-1045	CGGAAACGGTTCAGCTAGCAATAGCGAGTGTGAAG	7058
P_gingivalis_01	1	success	P_gingivalis	1	P_gingivalis_16S.1	150-184	GGATAACCCGTTGAAAGACGGACTAAAACCGCATA	5722
P_gingivalis_02	1	success	P_gingivalis	2	P_gingivalis_16S.1	461-495	GGCGATACGAGTATTGCATTGAATGTACCGTAAGA	9827
P_gingivalis_03	1	success	P_gingivalis	3	P_gingivalis_16S.1	732-766	CAGCTTGCCATACTGCGACTGACACTGAAGCACGA	13831
P_micra_01	1	success	P_micra	1	P_micra_16S.1	1004-1038	GATAAGTCCCTCGGGACAACTATACAGGTGGTGCA	15128
P_micra_02	3	failed	P_micra	2	P_micra_16S.1	1230-1264	GTACAACGAGAAGCGAGATAGAGATGTTAAGCGAA	19653
P_micra_03	1	success	P_micra	3	P_micra_16S.1	1436-1470	AAGGAGGAAGGCGTCGAAGGTAGGGTTAATGACTG	22927
P_stomatis_01	2	okay	P_stomatis	1	P_stomatis_16S.1	195-229	GCATCGCAGATATATCAAAGTGTTAGCGGTATAGG	2386
P_stomatis_02	1	success	P_stomatis	2	P_stomatis_16S.1	404-438	GCGTGAACGATGAAGGTCTTCGGATCGTAAAGTTC	5134
P_stomatis_03	2	okay	P_stomatis	3	P_stomatis_16S.1	1404-1438	CCGAAGCCGATTATCCAACCGCAAGGAGGAAGTCG	23191
R_gnavus_01	1	success	R_gnavus	1	R_gnavus_16S.1	565-599	GGAGCGTAGACGGCATGGCAAGCCAGATGTGAAAG	24099		Clostridium hylemonae(91%), Blautia wexlerae(89%), Blautia obeum(89%), Ruminococcus champanellensis(86%)
R_gnavus_02	1	success	R_gnavus	2	R_gnavus_16S.1	617-651	GGACTGCATTTGGAACTGTCAGGCTAGAGTGTCGG	24273		Clostridium hylemonae(97%)
R_gnavus_03	3	failed	R_gnavus	3	R_gnavus_16S.1	988-1022	CCTCTGACCGCTCTTTAATCGGAGCTTTCCTTCGG	29632
S_gallolyticus_01	1	success	S_gallolyticus	1	S_gallolyticus_16S.1	48-82	CTAATACATGCAAGTAGAACGCTGACTACTTTAGC	7987
S_gallolyticus_02	3	failed	S_gallolyticus	2	S_gallolyticus_16S.1	200-234	AGATGCTTGAAAGATGCAAATGCATCACTAGTAGA	8853		Streptococcus equinus(93%), Streptococcus intermedius(88%), Streptococcus ilei(85%)
S_gallolyticus_03	1	success	S_gallolyticus	3	S_gallolyticus_16S.1	1009-1043	ATGCTATTTCTAGAGATAGAAAGTTTCTTCGGAAC	22617		Streptococcus equinus(98%), Streptococcus vestibularis(96%), Streptococcus peroris(92%)
Microbial16S_01	3	failed	Microbial16S_01	16S_01	Microbial16S_01	n/a	TCGACTTGCATGTGTAAGGCATGCCGCCAGCGTTC	RTS1003671
Microbial16S_02	1	success	Microbial16S_02	16S_02	Microbial16S_02	n/a	ATTGTGCAAAATTCCCCACTGCTGCCTCCCGTAGG	RTS1003672
Microbial16S_03	1	success	Microbial16S_03	16S_03	Microbial16S_03	n/a	CGATTAACGCTTGCACCCTCCGTATTACCGCGGCT	RTS1003673
Microbial16S_04	1	success	Microbial16S_04	16S_04	Microbial16S_04	n/a	CCAGGGTATCTAATCCTGTTTGCTCCCCACGCTTT	RTS1003674
Microbial16S_05	1	success	Microbial16S_05	16S_05	Microbial16S_05	n/a	TCGAATTAAACCACATGCTCCACCGCTTGTGCGGG	RTS1003675
Microbial16S_06	1	success	Microbial16S_06	16S_06	Microbial16S_06	n/a	ACACGAGCTGACGACAGCCATGCAGCACCTGTGTC	RTS1003676
Microbial16S_07	1	success	Microbial16S_07	16S_07	Microbial16S_07	n/a	GTTGCGCTCGTTGCGGGACTTAACCCAACATCTCA	RTS1003677
Microbial16S_08	1	success	Microbial16S_08	16S_08	Microbial16S_08	n/a	AGGGCCATGATGACTTGACGTCATCCCCACCTTCC	RTS1003678
Microbial16S_10	1	success	Microbial16S_10	16S_10	Microbial16S_10	n/a	ACTCCCATGGTGTGACGGGCGGTGTGTACAAGACC	RTS1003680
Only probes in Pool 1 were used for tumour GeoMx spatial transcriptomics.

### Sheet: Summary of Probe Validation
Probe	Mix Bac Ctl	Individual Bacteria	Mouse tissue	Lysozyme	Notes	Gram
B_coccoides_03	-	-	N/A	Hightest counts with 10-20	None of the probes can differentiate between B. hominis and B. coccoides. Probe 03 is specific and sensitive for B. hominis in individual bacterial cores. Probe 02 is also specific but not as sensitive. Probe 01 was not sensitive. Note low raw counts in mixed bacteria controls and mouse tissue make them too difficult to interpret. These numbers are below the threshold at which Custom Negative Con…	pos
B_coccoides_02	-	-	N/A	N/A		pos
B_coccoides_01	-	-	N/A	N/A		pos
E_ramosum_03	+	+	+	Lysozyme had no effect	All 3 probes look good	pos
E_ramosum_02	+	+	+	Lysozyme had no effect		pos
E_ramosum_01	+	+	+	Lysozyme had no effect		pos
C_butyricum_03	+	+	N/A	Lysozyme had no effect	Probes 02 and 03 are sensitive and specific on controls and bacteria. Probe 01 is specific but not as sensitive as 02 and 03. Mouse tissue raw counts too low to interpret.	pos
C_butyricum_02	+	+	N/A	Lysozyme had no effect		pos
C_butyricum_01	-	-	N/A	N/A		pos
C_aldenense_03	+	+	+	Hightest counts with 10-20	Probes 02 and 03 are the most sensitive and specific. Probe 01 is not sensitive in controls or bacteria.	pos
C_aldenense_02	+	+	+	Hightest counts with 10-20		pos
C_aldenense_01	-	-	-	N/A		pos
G_morbillorum_03	-	+	N/A	Hightest counts with 10-20	All three probes look good on individual bacteria. But, probes 01 and 03 non-specifically bound the Neg control 10 mixed bacteria. Probe 02 bound M455 mouse tissue, but that mouse did not have G. morbillorum. Likely an outlier.	pos
G_morbillorum_02	+	+	N/A	Hightest counts with 10-20		pos
G_morbillorum_01	-	+	N/A	Hightest counts with 10-20		pos
S_gallolyticus_03	N/A	+	N/A	Hightest counts with 10-20	Probes 01 and 03 are sensitive and specific for individual bacteria cores. Probe 02 is not sensitive. Note very low raw counts in mixed bacteria controls and mouse tissue cores, but these mice did not have S. gallolyticus.	pos
S_gallolyticus_02	N/A	-	N/A	N/A		pos
S_gallolyticus_01	N/A	+	N/A	Hightest counts with 10-20		pos
R_gnavus_03	-	-	N/A	Hightest counts with 10-20	Probes 01 and 02 are sensitive and specific for mixed bacteria controls and individual bacteria cores. Probe 03 is okay but not as sensitive as 01 and 02. Note very low raw counts in mouse tissue cores, but these mice did not have R. gnavus.	pos
R_gnavus_02	+	+	N/A	Hightest counts with 10-20		pos
R_gnavus_01	+	+	N/A	Hightest counts with 10-20		pos
P_stomatis_03	-	+	N/A	Hightest counts with 10-20	All 3 probes were very sensitive and specific on individual bacteria cores. Probe 02 was the most specific on mixed bacteria controls. Note low raw counts in mouse tissue cores, but these mice did not have P. stomatis.	pos
P_stomatis_02	+	+	N/A	Hightest counts with 10-20		pos
P_stomatis_01	-	+	N/A	Hightest counts with 10-20		pos
C_innocuum_03	-	-	N/A	N/A	Note very low raw counts in individual bacteria cores and mouse tissue cores. All mice with 3728T should have C. innocuum and C. butyricum. C. innocuum individual bacteria cores mostly fell off all the slides. Hard to interpret the specificity because both C. innocuum and C. butyricum are in the pos control 27 mixed bacteria control.	pos
C_innocuum_02	-	-	N/A	N/A		pos
C_innocuum_01	-	-	N/A	N/A		pos
E_faecalis_03	+	+	N/A	Lysozyme had no effect	All 3 probes are good in mixed and individual cores, but very low raw counts in tissue.	pos
E_faecalis_02	+	+	N/A	Lysozyme had no effect		pos
E_faecalis_01	+	+	N/A	Lysozyme had no effect		pos
C_difficile_03	N/A	+/-	N/A	Hightest counts with 10-20	Probes 02 and 01 are the most sensitive and specific. Mouse tissue and mixed bacteria control counts are too low to interpret.	pos
C_difficile_02	N/A	+	N/A	Hightest counts with 10-20		pos
C_difficile_01	N/A	+	N/A	Hightest counts with 10-20		pos
P_micra_03	N/A	+	N/A	Lysozyme had no effect	Probes 01 and 03 appear to be the best in individual bacteria. Very low raw counts in mixed bacteria controls and mouse tissue make it too difficult to interpret.	pos
P_micra_02	N/A	-	N/A	Lysozyme had no effect		pos
P_micra_01	N/A	+	N/A	Lysozyme had no effect		pos
F_varium_03	+	+	N/A	Hightest counts with 10-20	All 3 probes are good! Mouse tissue counts are too low to interpret, but these mice did not have F. varium.	neg
F_varium_02	+	+	N/A	Hightest counts with 10-20		neg
F_varium_01	+	+	N/A	Hightest counts with 10-20		neg
F_necrophorum_03	+	+	N/A	Hightest counts with 10-20	All 3 probes are good! Mouse tissue counts are too low to interpret, but these mice did not have F. necro. Probe 01 interacts with F. nuc	neg
F_necrophorum_02	+	+	N/A	Hightest counts with 10-20		neg
F_necrophorum_01	+	+/-	N/A	Hightest counts with 10-20		neg
B_vulgatus_03	-	-	N/A	Hightest counts with 10-20	Probes 01 and 02 are sensitive and specific in mixed and individual bacteria cores. Mouse tissue counts are too low to interpret, but these mice did not have B. vulgatus.	neg
B_vulgatus_02	+	+	N/A	Hightest counts with 10-20		neg
B_vulgatus_01	+	+	N/A	Hightest counts with 10-20		neg
B_fragilis_03	+	+	N/A	Hightest counts with 10-20	All 3 probes look good in mixed bacteria controls and individual bacteria cores. The mouse tissue raw counts are mostly too low to interpret, but B. frag was not present in these mice.	neg
B_fragilis_02	+	+	N/A	Hightest counts with 10-20		neg
B_fragilis_01	+	+	N/A	Hightest counts with 10-20		neg
P_dorei_03	+	+	+	Hightest counts with 10-20	Probes 02 and 03 are the most sensitive and specific. Probe 01 may not be specific enough.	neg
P_dorei_02	+	+	+	Hightest counts with 10-20		neg
P_dorei_01	+/-	+/-	+/-	Hightest counts with 10-20		neg
F_nucle_perio_03	+	+	N/A	Hightest counts with 10-20	Probe 03 is the most sensitive and specific for F. nuc. Probe 02 is sensitive and specific for F. nuc and F. perio. Probe 01 is not sensitive enough, and it detects F. varium and others. Very low raw counts in tissue. No F. nuc expected in these mouse tissues.	neg
F_nucle_perio_02	+	+	N/A	Hightest counts with 10-20		neg
F_nucle_perio_01	-	-	N/A	Hightest counts with 10-20		neg
P_gingivalis_03	+	+	N/A	Hightest counts with 10-20	All probes good in mixed bacteria controls and individual bacteria cores. Very low raw counts in tissue, but P. gingivalis was not in these mice.	neg
P_gingivalis_02	+	+	N/A	Hightest counts with 10-20		neg
P_gingivalis_01	+	+	N/A	Hightest counts with 10-20		neg
E_coli_03	+	+	N/A	Hightest counts with 10-20	All probes good in mixed bacteria controls and individual bacteria. Note very low raw counts in tissue, but, most likely, there are no E. coli in these mouse tissues.	neg
E_coli_02	+	+	N/A	Hightest counts with 10-20		neg
E_coli_01	+	+	N/A	Hightest counts with 10-20		neg
M_morganii_03	+	+	+	Hightest counts with 10-20	Probes 02 and 03 are the most sensitive and specific. Probe 01 might not be specific enough; it detected K. pneumo (550-650 raw counts). Note the very low raw counts in tissue, but M. morganii was not in these mice.	neg
M_morganii_02	+	+	+	Hightest counts with 10-20		neg
M_morganii_01	+/-	+/-	+/-	Hightest counts with 10-20		neg
B_theta_03	-	-	N/A	Hightest counts with 10-21	Probe 01 is okay in bacterial cores, but none of these performed sufficiently in the mixed bacteria controls or on mouse tissue. This B. theta isolate was from 3728T but it was not among the isolates in the gavaged consortium.	neg
B_theta_02	-	-	N/A	Hightest counts with 10-22		neg
B_theta_01	+/-	+/-	N/A	Hightest counts with 10-23		neg
Microbial16S_10	+	+	-	Hightest counts with 10-20	Probe 10 is not specific (detected a couple of GF-mouse tissues); interacts best with E. alden, C. butyr, B. hominis
Microbial16S_08	+	+	+/-	Hightest counts with 10-20	Interacts best with E. coli, C. butyr, M. morg, K. pneumo
Microbial16S_07	+	+	+/-	Lysozyme had no effect	Interacts best with C. butyr and E. faecalis
Microbial16S_06	+	+	+/-	Hightest counts with 10-20	Interacts best with E. coli, M. morg, K. pneumo
Microbial16S_05	+	+	+	Lysozyme had no effect	High sensitivity; interacts best with E. faecalis, B. hominis, E. alden
Microbial16S_04	+	+	+	Lysozyme had no effect	Interacts best with C. butyr, B. hominis, E. faecalis
Microbial16S_03	+	+	+/-	Hightest counts with 10-20	Interacts best with E. coli, M. morg, K. pneumo
Microbial16S_02	+	+	+	Lysozyme had no effect	Interacts best with E. alden, C. butyr, B. hominis
Microbial16S_01	-	-	+/-	Hightest counts with 10-20	Low sensitivity; interacts best with E. alden, E. coli, C. butyr, B. hominis

### Sheet: 30 Isolates from Drewes et al
Species	Drewes et al 2022 Cancer Discovery
Bacteroides dorei
Erysipelatoclostridium ramosum
Clostridioides difficile
Clostridium_sp_7_2_43F AA
Clostridium innocuum
Enterococcus gallinarum
Enterococcus hirae
Ruminococcus gnavus
Klebsiella pneumoniae
Parabacteroides distasonis
Clostridium aldenense
Enterococcus faecium
Blautia coccoides
Enterococcus avium
Robinsoniella peoriensis
Clostridium butyricum
Hungatella hathewayi
Clostridium cadaveris
Clostridium disporicum
Alisteipes onderdonkii
Clostridium symbiosum
Coprobacillus cateniformis
Flavonifractor plautii
Micrococcus luteus
Terrisporobacter glycolicus
Bacillus circulans
Gordonibacter pamelae
Clostridium intestinale
Enterococcus faecalis
Paraeggerthalla honkongensis
