## Supplementary Table 3 for "Spatial atlas highlights contribution of *C. difficile* in early-stage colorectal cancer"

### Sheet: Bacteria List FINAL
Isolate#	Bacterial strain	Usage	Anaerobic or Aerobic	Media/Conditions	Notes
6	Bacteroides fragilis (086 ETBF)	Bac-TMA	ANA	BHI
46	Bacteroides thetaiotamicron (FAP isolate from Johns Hopkins)	Bac-TMA	ANA	BHI in anaerobic box w/sachet
50	Blautia coccoides (ATCC strain CLC-1 cat# 29236)	Bac-TMA	ANA	BHI
55	Clostridioides difficile (Cd_3728T)	Bac-TMA	ANA	BHI
3	Clostridioides difficile (Cd_M7404)	Bac-TMA	ANA	BHI
5	Clostridioides difficile toxin mutant (Cd_M7404 tcdA-tcdB-)	Bac-TMA	ANA	BHI
8	Clostridium butyricum (3728T)	Bac-TMA	ANA	BHI
31	Clostridium innocuum (3728T)	Bac-TMA	ANA	BHI
32	Enterocloster aldenensis (formerly C. aldenense, 3728T)	Bac-TMA	ANA	BHI
33	Enterococcus faecalis (3728T)	Bac-TMA	AER	BHI
42	Escherichia coli NC101 (pks+ new Janssen strain)	Bac-TMA	AER	BHI
43	Fusobacterium necrophorum (ATCC strain VPI 2891 cat# 25286)	Bac-TMA	ANA	BHI
47	Fusobacterium nucleatum subsp. animalis (CRC Fn173CP)	Bac-TMA	ANA	BHI
49	Fusobacterium nucleatum subsp. polymorphum (US CRC 3760T)	Bac-TMA	ANA	BHI
27	Fusobacterium nucleatum subsp. vincentii (CRC Fn146CP)	Bac-TMA	ANA	BHI
9	Fusobacterium periodonticum (EAV CRC 1/1/44)	Bac-TMA	ANA	BHI	Emma Allen Vercoe at University of Guelph
28	Fusobacterium varium (MAL FvS046-TL3)	Bac-TMA	ANA	BHI
1	Gemella morbillorum (ATCC strain VPI 5424 cat# 27824)	Bac-TMA	ANA	BHI
2	Morganella morganii (MAL Proteo BF 3dpi GF M1/2/3)	Bac-TMA	AER	BHI
4	Parvimonas micra (ATCC strain VPI 5464)	Bac-TMA	ANA	BHI
7	Peptostreptococcus stomatis (EAV CRC CC3/4 C14)	Bac-TMA	ANA	BHI	Emma Allen Vercoe at University of Guelph
10	Phocaeicola dorei (formerly B. dorei; 3728T)	Bac-TMA	ANA	BHI
11	Phocaeicola vulgatus (formerly B. vulgatus; 3728T)	Bac-TMA	ANA	BHI
12	Porphyromonas gingivalis (ATCC strain 2561 cat# 33277)	Bac-TMA	ANA	BRU
13	Ruminococcus gnavus (3728T)	Bac-TMA	ANA	BHI
14	Streptococcus gallolyticus (UCN34)	Bac-TMA	ANA	BHI
16	Thomasclavelia ramosum (formerly C. ramosum/E. ramosum; 3728T)	Bac-TMA	ANA	BHI
17	Blautia hominis from 7/19/23 (3728T isolate, consistently called B. hominis by 16S Sanger seq, but by WGS was previously B. coccoides)	Bac-TMA neg ctrl		BRU
18	Enterococcus avium (3728T)	Bac-TMA neg ctrl	AER	BHI
19	Enterococcus faecium (3728T)	Bac-TMA neg ctrl	AER	BHI
20	Enterococcus gallinarum (3728T)	Bac-TMA neg ctrl	AER	BHI
21	Enterococcus hirae (3728T)	Bac-TMA neg ctrl	AER	BHI
22	Escherichia coli NC101 (pks- new Janssen strain)	Bac-TMA neg ctrl	AER	BHI
23	Gemella haemolysans (EAV CRC CC7/3 CNA4)	Bac-TMA neg ctrl	ANA	BHI	Emma Allen Vercoe at University of Guelph
34	Klebsiella pneumoniae (3728T)	Bac-TMA neg ctrl	AER	BHI
36	NTBF (Non-toxigenic Bacteroides fragilis) strain 9343	Bac-TMA neg ctrl	ANA	BHI
37	Peptostreptococcus anaerobius (ATCC strain VPI 4330 cat# 27337)	Bac-TMA neg ctrl	ANA	BHI
40	Porphyromonas asaccharolytica (ATCC VPI 4198 cat# 25260)	Bac-TMA neg ctrl	ANA	BHI
41	Ruminococcus bromii (ATCC strain VPI 6883, cat# 27255)	Bac-TMA neg ctrl	ANA	BHI
39	Streptococcus anginosus (Jada JCD US CRC 3760T)	Bac-TMA neg ctrl	ANA	BHI
