## Supplementary Table 4 for "Spatial atlas highlights contribution of *C. difficile* in early-stage colorectal cancer"

### Sheet: Samples
Image_filename	Tumor_ID
S003T.ome.tiff	S003
S012TL.ome.tiff	S012
S026TL.ome.tiff	S026
S040TL.ome.tiff	S040
S043TL.ome.tiff	S043
S053TL.ome.tiff	S053
S058TLF.ome.tiff	S058
S060TRF.ome.tiff	S060
S062TLF.ome.tiff	S062
S074TLF.ome.tiff	S074
S078TLF.ome.tiff	S078
S091TRF.ome.tiff	S091
S094TRF.ome.tiff	S094
S096TLF.ome.tiff	S096
S099TRF.ome.tiff	S099
S100TLF.ome.tiff	S100
S106TLF.ome.tiff	S106
S109TRF.ome.tiff	S109
S118T2F.ome.tiff	S118
S125T2F.ome.tiff	S125

### Sheet: Antibodies
Antibody	Catalog	Clone Number	Vendor	Panel
CCL2	NBP2-22115	2D8	Novus Biologicals	Cancer-specific
CD11b	ab187537	EP1345Y	Abcam	Pancan
CD20	4450094	L26	Akoya	Pancan
CD31	4450017	EP3095	Akoya	Pancan
CD3e	4550119	EP449E	Akoya	Pancan
CD4	4550112	EPR6855	Akoya	Pancan
CD45	NBP2-34528	2B11 + PD7/26	Novus Biologicals	Pancan
CD68	ab233172	KP1	Abcam	Pancan
CD8	4250012	C8/144B	Akoya	Pancan
CK14	4450031	Poly19053	Akoya	Cancer-specific
CK7	NBP-47940	OV-TL12/30	Novus Biologicals	Cancer-specific
CK8/18	4550082	C51	Akoya	Luminal
E-cadherin	4250021	4A2C7	Akoya	Pancan
FOXP3	4550071	236A/E7	Akoya	Pancan
GLUT1	ab196357	EPR3915	Abcam	Pancan
HLA-DR	4550118	EPR3692	Akoya	Pancan
Ki67	4450096	B56	Akoya	Pancan
MUC2	ab272706	EPR23479-47	Abcam	Cancer-specific
P16	ab186932	EPR1473	Abcam	Senescence
P21	ab218311	EPR362	Abcam	Cancer-specific
PAI1	ab237780	EPR21850-82	Abcam	Cancer-specific
Pan-Cytokeratin	4450093	AE-1/AE-3	Akoya	Pancan
Podoplanin	4250004	NC-08	Akoya	Pancan
SMA	4450049	1A4	Akoya	Pancan
SOX9	ab225541	EPR14335-78	Abcam	Cancer-specific
Vimentin	4450050	091D3	Akoya	Mesenchymal

### Sheet: Cycle Information
2024-05-16	Human CRC	1: S040TL 2: S012TL 3: S058TLF 4: S003T 5: S043TL 6: S118T2F 7: S125T2F 8: S046TLF							2024-05-29	Human CRC	1. S100TLF 2. S041TRF 3. S094TRF 4. S106TLF							2024-05-29	Human CRC	1. S078TLF 2. S099TRF 3. S074TLF 4. S026TL 5. S062TLF 6. S109TRF 7. S060TRF 8. S053TL
Markers	Marker of	Reporter	Fluoro Channel	Dilution factor	Vol. Added	Cycle #	Exposure Time		Markers	Marker of		Fluoro Channel	Dilution factor	Vol. Added	Cycle #	Exposure Time		Markers	Marker of		Fluoro Channel	Dilution factor	Vol. Added	Cycle #	Exposure Time
Blank 1						1			Blank 1						1			Blank 1						1
Podoplanin	Lymphatic endo	RX023	550	400	1	2	150ms		Podoplanin	Lymphatic endo	RX023	550	400	1	2	150ms		Podoplanin	Lymphatic endo	RX023	550	400	1	2	150ms
HLA-DR	APC	RX033	Cy5	400	1	2	150ms		HLA-DR	APC	RX033	Cy5	400	1	2	150ms		HLA-DR	APC	RX033	Cy5	400	1	2	150ms
PanCytokeratin	Epithelium	RX019	750	400	1	2	150ms		PanCytokeratin	Epithelium	RX019	750	400	1	2	150ms		PanCytokeratin	Epithelium	RX019	750	400	1	2	150ms
CD8	CD8+ T cells	RX026	550	800	0.5	3	150ms		CD8	CD8+ T cells	RX026	550	800	0.5	3	150ms		CD8	CD8+ T cells	RX026	550	800	0.5	3	150ms
CD45	Leukocytes	RX021	Cy5	133.3	3	3	150ms		CD45	Leukocytes	RX021	Cy5	133.3	3	3	150ms		CD45	Leukocytes	RX021	Cy5	133.3	3	3	150ms
SMA (D)	Fibroblasts	RX013	750	200	2	3	150ms		SMA (D)	Fibroblasts	RX013	750	200	2	3	150ms		SMA (D)	Fibroblasts	RX013	750	200	2	3	150ms
Ki67	Proliferating cells	RX047	550	800	0.5	4	160ms		Ki67	Proliferating cells	RX047	550	800	0.5	4	160ms		Ki67	Proliferating cells	RX047	550	800	0.5	4	160ms
GLUT1 (D)	hypoxia	RX050	Cy5	100	4	4	120ms		GLUT1 (D)	hypoxia	RX050	Cy5	100	4	4	120ms		GLUT1 (D)	hypoxia	RX050	Cy5	100	4	4	120ms
Vimentin	Mesenchymal	RX022	750	100	4	4	150ms		Vimentin	Mesenchymal	RX022	750	100	4	4	150ms		Vimentin	Mesenchymal	RX022	750	100	4	4	150ms
CK14	Basal progenitor	RX002	550	800	0.5	5	120ms		CK14	Basal progenitor	RX002	550	800	0.5	5	120ms		CK14	Basal progenitor	RX002	550	800	0.5	5	120ms
CCL2	Sen (SASP)	RX055	Cy5	200	2	5	150ms		CCL2	Sen (SASP)	RX055	Cy5	200	2	5	150ms		CCL2	Sen (SASP)	RX055	Cy5	200	2	5	150ms
CD31	Endothelium	RX001	750	100	4	5	120ms		CD31	Endothelium	RX001	750	100	4	5	120ms		CD31	Endothelium	RX001	750	100	4	5	120ms
E-cadherin	Epithelium	RX014	550	100	4	6	150ms		E-cadherin	Epithelium	RX014	550	100	4	6	150ms		E-cadherin	Epithelium	RX014	550	100	4	6	150ms
CD11b	Pan-mono/granulocyte	RX024	Cy5	200	2	6	150ms		CD11b	Pan-mono/granulocyte	RX024	Cy5	200	2	6	150ms		CD11b	Pan-mono/granulocyte	RX024	Cy5	200	2	6	150ms
MUC2	Goblet cell/Mucus	RX049	750	250	1.6	6	150ms		MUC2	Goblet cell/Mucus	RX049	750	250	1.6	6	150ms		MUC2	Goblet cell/Mucus	RX049	750	250	1.6	6	150ms
SOX9	Stem cell	RX032	550	250	1.6	7	150ms		SOX9	Stem cell	RX032	550	250	1.6	7	150ms		SOX9	Stem cell	RX032	550	250	1.6	7	150ms
FoxP3	T-reg	RX031	Cy5	100	4	7	150ms		FoxP3	T-reg	RX031	Cy5	133.3	3	7	150ms		FoxP3	T-reg	RX031	Cy5	133.3	3	7	150ms
CD20 (D)	B cell	RX064	750	100	4	7	150ms		CD20 (D)	B cell	RX064	750	100	4	7	150ms		CD20 (D)	B cell	RX064	750	100	4	7	150ms
P21 (D)	Senescence	RX052	550	100	4	8	200ms		P21 (D)	Senescence	RX052	550	100	4	8	200ms		P21 (D)	Senescence	RX052	550	100	4	8	200ms
CD68 (D)	Macrophage	RX015	Cy5	400	1	8	120ms		CD68 (D)	Macrophage	RX015	Cy5	400	1	8	120ms		CD68 (D)	Macrophage	RX015	Cy5	400	1	8	120ms
CK7	Cholangiocyte	RX025	750	100	4	8	180ms		CK7	Cholangiocyte	RX025	750	100	4	8	180ms		CK7	Cholangiocyte	RX025	750	100	4	8	180ms
P16 (D-new)	Senescence	RX034	550	100	4	9	200ms		P16 (D-new)	Senescence	RX034	550	100	4	9	200ms		P16 (D-new)	Senescence	RX034	550	100	4	9	200ms
CD4 (D)	naive T cell	RX003	Cy5	200	2	9	150ms		CD4 (D)	naive T cell	RX003	Cy5	200	2	9	150ms		CD4 (D)	naive T cell	RX003	Cy5	200	2	9	150ms
PAI1 (D)	Senescence	RX005	550	200	2	10	200ms		PAI1 (D)	Senescence	RX005	550	200	2	10	200ms		PAI1 (D)	Senescence	RX005	550	200	2	10	200ms
CD3e	T cells	RX045	Cy5	100	4	10	150ms		CD3e	T cells	RX045	Cy5	100	4	10	150ms		CD3e	T cells	RX045	Cy5	100	4	10	150ms
CK8/18	luminal	RX081	Cy5	200	2	11	150ms		CK8/18	luminal	RX081	Cy5	200	2	11	150ms		CK8/18	luminal	RX081	Cy5	200	2	11	150ms
Blank 2						12			Blank 2						12			Blank 2						12
				Total	63.7								Total	62.7								Total	62.7
