## Supplementary Table 5 for "Spatial atlas highlights contribution of *C. difficile* in early-stage colorectal cancer"

### Sheet: Sheet1
Niche	Bacteria	Tumor genes	Hallmarks and Genesets	Host cells	CMS	Histopathology	Notes
1	S. gallolyticus	IGHG1-4, JCHAIN, TMSB4X, CEACAM5	Interferon-α response, cytosolic translation	Mixed myeloid and plasma cells	CMS3	Normal
2	P. stomatis	MZT2B, ADAM15, FCF1	Interferon-α and -γ response, olfactory receptor activity	Endothelial and mixed stromal cells	CMS2	Invasive AC
3	All_16S and E. coli	RPS genes, RPL genes	UV response, DNA repair, fatty acid metabolism, and apoptosis, ribosome biogenesis	Proliferative epithelium	CMS4	Invasive AC
4	few total bacteria but high M. morganii	ns	KRAS signaling down, ribosomal suppression	CD8+ T cells	CMS2	Invasive AC
5	highest bacterial load, most diversity	IGF2	Spermatogenesis, olfactory receptor activity	Macrophages	ns	Adenoma
6	E. faecalis, C. difficile, E. coli	SEC22B	Broadly de-enriched, neuroblast division	Mixed T cells	CMS4	Invasive AC
7	B. fragilis	NXPE4, CDHR1	Cell-cell adhesion, olfactory receptor activity	Epithelial cells	CMS1	Invasive AC
8	E. aldenensis	IGF2, MUC5B, FOSL2, REG3A	Myogenesis, detection of chemical stimulus involved in sensory perception	Epithelial cells	CMS4	Adenoma
	ns = not significant
