## Supplementary Table 7 for "Spatial atlas highlights contribution of *C. difficile* in early-stage colorectal cancer"

### Sheet: Multi-probe FISH
Biofilm Screening	Name	5' Probe	Sequence 5' ---- 3'	Reference
Kingdom Bacteria except Planctomycetales and Verrucomicrobia	Eub338	Cy3	GCTGCCTCCCGTAGGAGT	Amann RI et al., Appl Environ Microbiol 1990. PMID: 2200342
Fusobacterium (genus)	Fus714	Cy3	GGCTTCCCCATCGGCATT	Valm AM et al., PNAS 2011. PMID: 21325608
Bacteroidetes (genera Bacteroides, Parabacteroides, Prevotella)	CFB286	AF488	TCCTCTCAGAACCCCTAC	Weller R et al., Syst Appl Microbiol 2000. PMID: 10879984
Betaproteobacteria * (class)	Bet42a	Cy5	GCCTTCCCACTTCGTTT	Manz et al., Systematic and Applied Microbiology 1992
Gammaproteobacteria * (class)	Gam42a	Cy5	GCCTTCCCACATCGTTT	Manz et al., Systematic and Applied Microbiology 1992
Lachnospiraceae (family level probe; Firmicutes>Clostridia>Clostridiales>Lachno)	Lac435	TXR	TCTTCCCTGCTGATAGA	Kong et al., Appl Environ Microbiol 2010. PMID: 20802069
