## Supplementary Table 8 for "Spatial atlas highlights contribution of *C. difficile* in early-stage colorectal cancer"

### Sheet: Sheet1
Primer	Sequence	Reference
B. fragilis 16S F	5'-TCRGGAAGAAAGCTTGCT	PMID: 21439390
B. fragilis 16S R	5'-CATCCTTTACCGGAATCCT	PMID: 21439390
B. fragilis 16S probe	5'HEX-ACACGTATCCAACCTGCCCTTTACTCG-3'BHQ1	PMID: 21439390
B. fragilis bft F	5’-GCGAACTCGGTTTATGCAGT	PMID: 22138361
B. fragilis bft R	5’-GTTGTAGACATCCCACTGGC	PMID: 10612750
B. fragilis bft probe	5'FAM-AGCAGAAGGTTATGACGA-3'NFQ-MGB	PMID: 31578306
E. coli 16S F	5'-CATGCCGCGTGTATGAAGAA	PMID: 22903521
E. coli 16S R	5'-CGGGTAACGTCAATGAGCAAA	PMID: 22903521
E. coli 16S probe	5'HEX-TCGGGTTGTAAAGTACTTTCAGCGGG-3'BHQ1	PMID: 31578306
E. coli clbB F	5'-GCGCATCCTCAAGAGTAAATA	PMID: 22903521
E. coli clbB R	5'-GCGCTCTATGCTCATCAACC	PMID: 22903521
E. coli clbB probe	5'FAM-TATTCGACACAGAACAACGCCGGT-3'BHQ1	PMID: 31578306
